# A transcriptional patient map of systemic lupus erythematosus reveals disease-related multicellular immune programs conserved between blood and kidney

**DOI:** 10.64898/2026.04.28.721379

**Authors:** Jose Liñares-Blanco, Philipp Sven Lars Schäfer, Leoni Zimmermann, Ricardo Melo Ferreira, Daniel Toro Dominguez, Pedro Carmona Saez, Jovan Tanevski, Marta E. Alarcon Riquelme, Michael T. Eadon, Ricardo O. Ramirez Flores, Julio Saez-Rodriguez

**Affiliations:** European Molecular Biology Laboratory, European Bioinformatics Institute (EMBL-EBI), Hinxton, Cambridgeshire, U.K; Machine Learning lab in Life Sciences. Dept. of Computer Science and Information Technologies, Universidade da Coruña (CITIC), A Coruña, Spain; Heidelberg University, Faculty of Medicine, and Heidelberg University Hospital, Institute for Computational Biomedicine, Heidelberg, Germany; Department of Medicine, Indiana University School of Medicine, Indianapolis, IN 46202, USA; Unit of Inflammatory Diseases, Department of Environmental Medicine, Karolinska Institute, Nobel väg 13, 171 67, Solna, Sweden; Bioinformatics and Health Data Science. Pfizer-University of Granada-Andalusian Regional Government Centre for Genomics and Oncological Research (GENYO). Granada, Spain; Department of Statistics and Operations Research. University of Granada. Granada, Spain; Genetics and Genomics of Immune-Mediated Diseases, Centro Pfizer – Universidad de Granada – Junta de Andalucía de Genómica e Investigación Oncológica (GENYO), Granada, Spain

**Keywords:** Systemic Lupus Erythematosus, single-cell transcriptomics, multicellular coordination

## Abstract

Systemic lupus erythematosus (SLE) shows marked clinical and molecular heterogeneity, yet patient stratification often relies on gene expression signatures lacking multicellular context. Here we construct a transcriptional patient map of SLE by analyzing 1,167 total samples (783 SLE, 384 healthy controls) across different resolutions, including single-cell and bulk blood as well as spatially resolved kidney tissue transcriptomes. Using an unsupervised approach we inferred patient-level transcriptomic immune programs from two independent single-cell RNA sequencing cohorts of peripheral blood mononuclear cells (PBMCs), capturing both differences between SLE and health as well as within-SLE heterogeneity. Specifically, we identified four conserved programs comprising two multicellular inflammatory programs driven by interferon and TNF/NFkB activity across immune cells, and two cell type-specific programs reflecting CD8 T cell cytotoxicity and a CD4 T cell naive-to-effector state. Functional analysis of these programs revealed a rewiring of both cell-to-cell interactions and task allocation across cell types during disease activation. In addition, mapping these programs onto an external longitudinal blood transcriptomic cohort predicted flare risk and identified candidate blood protein biomarkers detectable by proteomics. Finally, we showed that these blood programs were enriched in immune-infiltrated glomerular regions from kidney biopsies of individuals with lupus nephritis using spatially resolved transcriptomic data, thereby linking systemic immune programs to local tissue pathology.

**Graphical Abstract:** 
