## Supplementary File 1 for "A transcriptional patient map of systemic lupus erythematosus reveals disease-related multicellular immune programs conserved between blood and kidney"

### Sheet: Sup. Table 1
Explained variance per factor
celltype	Factor1	Factor2	Factor4	Factor10
B	13.0172	5.50311	0.0223614	0.0888015
NK	13.7235	3.47678	0.108527	0.098698
Prolif	13.3625	1.68951	0.67455	0.17262
T4	16.3616	4.64256	0.0306141	8.59387
T8	12.8393	3.11783	27.6886	0.529264
cDC	22.0616	4.57943	0.0199106	0.109149
cM	26.0519	4.97278	0.0462571	0.0551897
ncM	26.7592	2.49439	0.00642482	0.063893
pDC	15.587	3.63034	0.0465569	0.155925

### Sheet: Sup. Table 2
Cell-cell communication interactions associated with IFN program
source	target	ligand	receptor	correlation	p_value
ncM	cDC	HLA-A	APLP2	0.304392	6.8e-08
cDC	ncM	TIMP1	CD63	0.304918	6.44e-08
NK	T8	S100A8	CD69	0.305274	6.86e-08
ncM	cM	HLA-C	LILRB1	0.306509	3.28e-08
NK	T8	HLA-DRA	LAG3	0.307718	5.32e-08
T8	NK	SELPLG	ITGB2	0.307953	9.63e-08
ncM	cDC	S100A8	CD69	0.309145	4.13e-08
T4	pDC	LGALS1	CD69	0.312468	1.66e-05
T4	cM	S100A9	CD68	0.314483	2.75e-08
cDC	ncM	HLA-A	APLP2	0.315334	2.13e-08
T8	B	S100A8	CD69	0.318574	3.6e-05
ncM	Prolif	HLA-DRB5	LAG3	0.319318	1.98e-07
T4	cM	HLA-A	LILRB2	0.32046	1.44e-08
cM	ncM	LGALS9	HAVCR2	0.322609	5.47e-09
NK	T8	HLA-DPA1	LAG3	0.324479	8.76e-09
cDC	pDC	BST2	LILRA4	0.325527	3.05e-06
T4	cM	HLA-C	LILRA3	0.325944	7.89e-09
ncM	Prolif	CD14	ITGB2	0.327108	9.55e-08
ncM	cM	HLA-C	LILRA3	0.327619	3.06e-09
cDC	cM	HLA-A	APLP2	0.327709	4.84e-09
T8	NK	HMGB1	HAVCR2	0.328422	1.14e-08
cM	ncM	GRN	TNFRSF1A	0.328664	2.71e-09
cDC	cM	HLA-C	LILRA3	0.329204	4.08e-09
B	NK	HMGB1	HAVCR2	0.331427	1.33e-08
ncM	Prolif	S100A8	CD69	0.332946	5.45e-08
cDC	cM	HLA-A	LILRB2	0.333095	2.61e-09
ncM	cDC	CD14	ITGB2	0.333305	2.87e-09
T4	cM	HLA-A	APLP2	0.33361	3.32e-09
NK	B	S100A8	CD69	0.33396	9.9e-07
ncM	cM	S100A9	CD68	0.337202	9.83e-10
ncM	cDC	C1QB	CD33	0.337771	1.71e-09
T8	T4	S100A8	CD69	0.339721	1.36e-07
ncM	Prolif	LGALS9	SLC1A5	0.339811	2.77e-08
ncM	Prolif	TIMP1	CD63	0.341468	2.35e-08
cM	ncM	S100A8	CD36	0.341843	5.58e-10
T4	cM	HLA-C	LILRB1	0.342286	1.21e-09
T4	T8	HLA-DPB1	LAG3	0.343109	7.02e-10
cDC	cM	HLA-C	LILRB1	0.344974	6.38e-10
ncM	cM	C1QB	CD33	0.3468	3.02e-10
NK	T8	HLA-DPB1	LAG3	0.347025	6.47e-10
ncM	cM	C1QB	LRP1	0.347969	2.61e-10
ncM	cM	TIMP1	CD63	0.34959	2.13e-10
ncM	Prolif	HLA-A	CD8A	0.350368	9.5e-09
cM	ncM	HLA-A	APLP2	0.350817	1.82e-10
NK	T8	ICAM2	ITGAL_ITGB2	0.353212	3.05e-10
cDC	ncM	HLA-A	LILRB2	0.353805	2.47e-10
ncM	Prolif	HLA-DPB1	LAG3	0.355588	5.51e-09
T4	T8	HLA-DRA	LAG3	0.356054	1.41e-10
cM	ncM	HLA-C	LILRB2	0.357145	8.1e-11
NK	T8	LGALS1	ITGB1	0.357607	1.77e-10
B	NK	LGALS9	PTPRC	0.360406	5.17e-10
T4	cM	HLA-A	LILRB1	0.360975	1.24e-10
ncM	cM	C1QB	C1QBP	0.363123	3.7e-11
NK	T8	LGALS9	CD47	0.367298	5.16e-11
ncM	cM	HLA-A	LILRB2	0.369778	1.52e-11
ncM	pDC	S100A8	ITGB2	0.376218	5.5e-08
ncM	cM	HLA-A	LILRB1	0.377195	5.5e-12
cDC	cM	HLA-A	LILRB1	0.37801	9.21e-12
cDC	Prolif	LGALS3BP	ITGB1	0.380829	7.08e-10
cDC	ncM	ANXA1	FPR1	0.399071	5.68e-13
ncM	cDC	TNFSF13B	HLA-DPB1	0.401796	3.82e-13
cDC	Prolif	HLA-DRB5	LAG3	0.402036	6.21e-11
cDC	Prolif	HLA-DPB1	LAG3	0.403276	5.35e-11
ncM	cM	ICAM2	ITGAL_ITGB2	0.404388	1.05e-13
NK	B	LGALS1	CD69	0.407063	1.39e-09
ncM	pDC	S100A8	CD36	0.408943	2.67e-09
ncM	Prolif	HLA-DPA1	LAG3	0.409029	1.15e-11
cM	ncM	HLA-A	LILRB2	0.409134	5.08e-14
ncM	cDC	S100A8	CD36	0.409156	1.29e-13
ncM	Prolif	S100A8	ITGB2	0.419542	2.99e-12
ncM	pDC	TNFSF13B	TFRC	0.423616	6.15e-10
ncM	cDC	S100A8	ITGB2	0.429039	5.91e-15
ncM	cM	HLA-A	APLP2	0.43013	1.76e-15
cM	ncM	TIMP1	CD63	0.431087	1.5e-15
ncM	Prolif	HLA-DRA	LAG3	0.432107	5.61e-13
NK	B	LGALS9	CD47	0.432939	8.97e-11
ncM	Prolif	HLA-DRB1	LAG3	0.434429	4.08e-13
cDC	Prolif	HLA-DRA	LAG3	0.437076	7.49e-13
cDC	Prolif	HLA-DQA1	LAG3	0.4371	7.46e-13
cDC	Prolif	HLA-DPA1	LAG3	0.439107	5.7e-13
cDC	Prolif	HLA-DQB1	LAG3	0.443467	3.16e-13
ncM	cDC	S100A8	CD68	0.444418	4.74e-16
NK	T8	LGALS1	CD69	0.450098	2.27e-16
cDC	Prolif	HLA-DRB1	LAG3	0.459792	3.22e-14
ncM	cM	S100A8	CD36	0.465709	3.36e-18
ncM	cDC	LGALS3BP	CD33	0.467319	8.65e-18
ncM	cM	S100A8	ITGB2	0.469518	1.64e-18
ncM	pDC	S100A8	CD68	0.474031	2.25e-12
NK	T8	LGALS1	PTPRC	0.482487	6.73e-19
NK	T8	LGALS9	PTPRC	0.498614	2.92e-20
ncM	Prolif	LGALS3BP	ITGB1	0.51454	1.43e-18
ncM	cM	SPN	SIGLEC1	0.554532	1.49e-26
NK	B	LGALS1	PTPRC	0.56628	8.84e-19
ncM	cM	S100A8	CD68	0.597571	1.38e-31

### Sheet: Sup. Table 3
Statistics for the archetype association to the IFN program (Factor 1)
archetype	term	coef	se_HC3	t_HC3	p_HC3	n	r2	r2_adj	q_FDR_BH	reject_FDR_BH_0p05	cell_type	factor	classification	archetype_id
0	dist_to_arch_0	1.08957	0.0781714	13.9382	3.7096e-44	311	0.411837	0.408018	7.4192e-44	TRUE	B	Factor1	HC	B_0
1	dist_to_arch_1	-1.15861	0.0565302	-20.4955	2.3626e-93	311	0.715627	0.71378	9.4502e-93	TRUE	B	Factor1	SLE	B_1
2	dist_to_arch_2	0.0193466	0.114498	0.168969	0.865821	311	0.00014751	-0.006345	0.865821	FALSE	B	Factor1	neutral	B_2
3	dist_to_arch_3	0.990273	0.0722295	13.7101	8.8356e-43	311	0.383403	0.379399	1.1781e-42	TRUE	B	Factor1	HC	B_3
0	dist_to_arch_0	0.876611	0.159467	5.49714	3.8599e-08	308	0.126072	0.120341	5.1466e-08	TRUE	NK	Factor1	HC	NK_0
1	dist_to_arch_1	1.62236	0.0745479	21.7626	5.248e-105	308	0.629803	0.627375	2.099e-104	TRUE	NK	Factor1	HC	NK_1
2	dist_to_arch_2	-1.32649	0.0623978	-21.2585	2.748e-100	308	0.599935	0.597312	5.496e-100	TRUE	NK	Factor1	SLE	NK_2
3	dist_to_arch_3	0.166278	0.148398	1.12049	0.262507	308	0.00391952	-0.0026122	0.262507	FALSE	NK	Factor1	neutral	NK_3
0	dist_to_arch_0	0.85405	0.141606	6.03119	1.6276e-09	110	0.293099	0.279886	6.5103e-09	TRUE	Prolif	Factor1	HC	Prolif_0
1	dist_to_arch_1	-0.408226	0.156157	-2.6142	0.00894375	110	0.0682103	0.0507937	0.0178875	TRUE	Prolif	Factor1	SLE	Prolif_1
2	dist_to_arch_2	-0.279892	0.122049	-2.29328	0.0218318	110	0.0506674	0.0329229	0.0291091	TRUE	Prolif	Factor1	SLE	Prolif_2
3	dist_to_arch_3	-0.235518	0.230739	-1.02071	0.30739	110	0.0205321	0.0022243	0.30739	FALSE	Prolif	Factor1	neutral	Prolif_3
0	dist_to_arch_0	0.862148	0.078064	11.0441	2.3405e-28	316	0.272711	0.268064	4.681e-28	TRUE	T4	Factor1	HC	T4_0
1	dist_to_arch_1	-0.252482	0.129063	-1.95627	0.0504338	316	0.00991444	0.00358802	0.0504338	FALSE	T4	Factor1	neutral	T4_1
2	dist_to_arch_2	-1.05449	0.0833466	-12.6519	1.0919e-36	316	0.355705	0.351588	4.3677e-36	TRUE	T4	Factor1	SLE	T4_2
3	dist_to_arch_3	-0.973816	0.170676	-5.70563	1.1591e-08	316	0.0921668	0.0863659	1.5455e-08	TRUE	T4	Factor1	SLE	T4_3
0	dist_to_arch_0	0.897059	0.113199	7.92461	2.2887e-15	316	0.202527	0.197432	3.0516e-15	TRUE	T8	Factor1	HC	T8_0
1	dist_to_arch_1	0.551185	0.0587286	9.3853	6.2739e-21	316	0.248658	0.243857	1.2548e-20	TRUE	T8	Factor1	HC	T8_1
2	dist_to_arch_2	-0.194067	0.0794946	-2.44127	0.0146359	316	0.0178566	0.0115809	0.0146359	TRUE	T8	Factor1	SLE	T8_2
3	dist_to_arch_3	-1.01542	0.0391446	-25.9402	2.343e-148	316	0.642077	0.63979	9.37e-148	TRUE	T8	Factor1	SLE	T8_3
0	dist_to_arch_0	1.01679	0.0908846	11.1877	4.6854e-29	256	0.460233	0.455966	4.6854e-29	TRUE	cDC	Factor1	HC	cDC_0
1	dist_to_arch_1	0.910672	0.0668833	13.6158	3.2246e-42	256	0.518968	0.515165	4.837e-42	TRUE	cDC	Factor1	HC	cDC_1
2	dist_to_arch_2	-0.788259	0.0322835	-24.4168	1.134e-131	256	0.800962	0.799388	3.403e-131	TRUE	cDC	Factor1	SLE	cDC_2
0	dist_to_arch_0	0.310125	0.127638	2.42972	0.0151105	316	0.0285151	0.0223075	0.0151105	TRUE	cM	Factor1	HC	cM_0
1	dist_to_arch_1	0.779076	0.0991611	7.85667	3.9449e-15	316	0.174014	0.168736	5.9173e-15	TRUE	cM	Factor1	HC	cM_1
2	dist_to_arch_2	1.16047	0.144764	8.0163	1.0898e-15	316	0.202773	0.197679	2.1796e-15	TRUE	cM	Factor1	HC	cM_2
3	dist_to_arch_3	1.03767	0.0604555	17.1641	4.9278e-66	316	0.548415	0.545529	1.4783e-65	TRUE	cM	Factor1	HC	cM_3
4	dist_to_arch_4	-1.03231	0.0328806	-31.3957	2.315e-216	316	0.82114	0.819997	1.389e-215	TRUE	cM	Factor1	SLE	cM_4
5	dist_to_arch_5	2.23885	0.333312	6.71697	1.8554e-11	316	0.158774	0.153399	2.2265e-11	TRUE	cM	Factor1	HC	cM_5
0	dist_to_arch_0	0.797643	0.0514202	15.5122	2.8668e-54	299	0.574147	0.571269	3.8223e-54	TRUE	ncM	Factor1	HC	ncM_0
1	dist_to_arch_1	-0.764132	0.0236343	-32.3315	2.524e-229	299	0.812727	0.811461	1.01e-228	TRUE	ncM	Factor1	SLE	ncM_1
2	dist_to_arch_2	-0.676594	0.0923562	-7.32592	2.3726e-13	299	0.131098	0.125227	2.3726e-13	TRUE	ncM	Factor1	SLE	ncM_2
3	dist_to_arch_3	0.773449	0.0413931	18.6855	6.5007e-78	299	0.485338	0.481861	1.3001e-77	TRUE	ncM	Factor1	HC	ncM_3
0	dist_to_arch_0	-0.0067745	0.0774536	-0.0874652	0.930302	56	0.134509	0.101849	0.930302	FALSE	pDC	Factor1	neutral	pDC_0
1	dist_to_arch_1	0.168487	0.0812617	2.07338	0.0381367	56	0.185841	0.155118	0.0635612	FALSE	pDC	Factor1	neutral	pDC_1
2	dist_to_arch_2	-0.0076812	0.0794815	-0.0966413	0.923011	56	0.134474	0.101813	0.930302	FALSE	pDC	Factor1	neutral	pDC_2
3	dist_to_arch_3	-0.331284	0.126391	-2.62112	0.00876421	56	0.291245	0.2645	0.0219105	TRUE	pDC	Factor1	SLE	pDC_3
4	dist_to_arch_4	0.274455	0.094819	2.89451	0.00379745	56	0.241439	0.212814	0.0189872	TRUE	pDC	Factor1	HC	pDC_4

### Sheet: Sup. Table 4
Cytokine footprint activity differences between SLE and healthy archetypes (Wilcoxon rank-sum test with BH correction)
cytokine	mean_SLE	mean_HC	delta	pval	padj
4-1BBL	0.568216	-0.571432	1.13965	0.124504	0.164785
ADSF	-9.05083	0.039602	-9.09044	0.00950519	0.0185971
APRIL	-0.901661	-2.79241	1.89075	0.737415	0.790088
BAFF	1.1026	-0.411083	1.51368	0.984274	0.984274
C3a	-0.766566	1.70457	-2.47114	0.105639	0.144053
C5a	7.20398	-2.54076	9.74474	0.0107934	0.0198247
CD27L	-5.76739	0.936928	-6.70432	0.0155908	0.026984
CD30L	-9.68843	-0.858768	-8.82966	0.0419733	0.0640271
CD40L	2.55292	-0.959715	3.51263	0.134841	0.175879
CT-1	-13.3621	3.05292	-16.415	0.00271209	0.00697393
Decorin	-0.667538	-1.35134	0.683797	0.859172	0.888799
EGF	-5.1011	-1.74309	-3.35802	0.19631	0.238756
EPO	-14.4339	1.77747	-16.2114	0.00029097	0.00109115
FGF-beta	2.68004	-2.25597	4.93601	0.352119	0.401149
FLT3L	-11.0963	4.59709	-15.6934	6.6617e-05	0.0003997
FasL	-6.8879	-0.752385	-6.13551	0.182656	0.225192
G-CSF	-10.2287	-0.841602	-9.38706	0.0275741	0.0435381
GDNF	-10.2781	0.46967	-10.7477	0.00035293	0.00122167
GITRL	-7.96237	1.56802	-9.53039	0.0247034	0.0397019
GM-CSF	7.11643	-3.42667	10.5431	0.0220871	0.0361426
HGF	-7.55664	0.701064	-8.2577	0.0745642	0.104856
IFN-alpha1	28.8217	-10.1671	38.9888	1.1617e-05	0.00013069
IFN-beta	25.9685	-9.22447	35.193	4.1764e-05	0.00028914
IFN-epsilon	10.621	-5.25506	15.876	0.00485813	0.0106642
IFN-gamma	25.5022	-9.37098	34.8732	1.3479e-06	8.1381e-05
IFN-lambda1	5.40211	-5.67051	11.0726	0.0341516	0.0529939
IFN-lambda2	0.0291625	-1.90703	1.9362	0.621743	0.674179
IFN-lambda3	18.713	-5.50402	24.217	3.2766e-05	0.00024574
IFN-omega	25.3471	-9.75669	35.1038	3.2766e-05	0.00024574
IGF-1	-12.9455	1.25446	-14.2	0.00029097	0.00109115
IL-1-alpha	20.241	-8.07612	28.3171	8.3422e-05	0.00041711
IL-1-beta	21.7895	-5.23299	27.0225	8.3422e-05	0.00041711
IL-10	-30.7254	8.63896	-39.3644	2.6091e-05	0.00023482
IL-11	-10.7835	-0.464281	-10.3192	0.00640113	0.0137167
IL-12	19.808	-8.9792	28.7872	3.6169e-06	8.1381e-05
IL-13	-14.0653	1.35238	-15.4177	0.00232819	0.00616285
IL-15	25.3733	-10.4232	35.7966	4.9163e-06	8.8493e-05
IL-16	-5.81201	3.2712	-9.08321	0.0155908	0.026984
IL-17A	-11.6589	1.21735	-12.8762	0.00421602	0.00948605
IL-17B	-11.3023	0.944129	-12.2464	0.0107934	0.0198247
IL-17C	-1.51363	-2.92417	1.41055	0.797697	0.84462
IL-17D	-3.93834	0.228354	-4.16669	0.145807	0.187466
IL-17E	-11.758	4.60545	-16.3634	0.00087491	0.00262472
IL-17F	-0.717536	-2.06932	1.35178	0.859172	0.888799
IL-18	-3.31023	-0.116335	-3.19389	0.293469	0.343016
IL-19	-10.1937	-0.513819	-9.67985	0.0680555	0.0987902
IL-1Ra	-0.714978	1.01665	-1.73162	0.514491	0.571656
IL-2	21.385	-8.57728	29.9622	8.8047e-06	0.0001132
IL-20	-0.312094	-1.39477	1.08267	0.952845	0.963551
IL-21	12.5058	-4.20109	16.7068	5.2877e-05	0.00033992
IL-22	-12.3729	0.558147	-12.931	0.00421602	0.00948605
IL-23	1.91762	-1.75123	3.66885	0.275421	0.326156
IL-24	-0.0925326	0.409856	-0.502388	0.952845	0.963551
IL-26	-4.58103	-0.89948	-3.68155	0.210673	0.252807
IL-27	18.5067	-7.99355	26.5002	3.6169e-06	8.1381e-05
IL-3	14.6479	-3.3461	17.994	0.00835151	0.016703
IL-31	-8.52607	0.765522	-9.29159	0.00364937	0.00887685
IL-32-beta	-14.9165	4.64521	-19.5618	0.00048898	0.00162993
IL-33	14.2712	-5.84977	20.121	0.00010397	0.00049249
IL-34	10.4422	-0.138886	10.5811	0.00103815	0.00301399
IL-35	5.63375	-4.19116	9.82491	0.00015908	0.00071584
IL-36-alpha	2.49845	-4.29933	6.79779	0.0815545	0.112922
IL-36Ra	7.91464	-2.24654	10.1612	0.00835151	0.016703
IL-4	-11.5759	3.48245	-15.0583	0.0107934	0.0198247
IL-5	-9.85421	3.19421	-13.0484	0.00019537	0.00079925
IL-6	-12.6162	5.1572	-17.7734	1.9791e-05	0.00019791
IL-7	19.8078	-8.4968	28.3046	1.8909e-06	8.1381e-05
IL-8	3.50596	-3.02425	6.53021	0.00061511	0.00190896
IL-9	-3.95075	0.370525	-4.32127	0.312268	0.360309
LIF	-0.130846	-2.30652	2.17568	0.566938	0.622249
LIGHT	-7.56909	-0.39896	-7.17013	0.114776	0.154177
LT-alpha1-beta2	-7.40699	1.91794	-9.32493	0.00364937	0.00887685
LT-alpha2-beta1	4.06332	-3.85086	7.91418	0.00199301	0.00543548
Leptin	2.39627	0.560971	1.8353	0.464607	0.522683
M-CSF	11.9074	-4.03185	15.9392	0.00035293	0.00122167
Noggin	-9.07758	1.73178	-10.8094	0.0680555	0.0987902
OSM	-5.68251	-0.714043	-4.96847	0.0680555	0.0987902
OX40L	6.24102	-3.92954	10.1706	0.00199301	0.00543548
PRL	-4.70807	0.392888	-5.10096	0.0220871	0.0361426
PSPN	-6.4195	-0.20641	-6.21309	0.0138227	0.0248809
RANKL	-13.4297	2.12171	-15.5514	0.00061511	0.00190896
SCF	-6.2483	0.213046	-6.46134	0.0073203	0.0153215
TGF-beta1	-13.3504	1.78157	-15.132	0.00019537	0.00079925
TL1A	13.1854	-5.22128	18.4067	8.3422e-05	0.00041711
TNF-alpha	-17.4899	3.72139	-21.2113	6.6035e-06	9.9053e-05
TPO	-6.44715	-0.0685353	-6.37862	0.0745642	0.104856
TRAIL	-12.6968	1.72942	-14.4262	0.0220871	0.0361426
TSLP	8.41329	-2.51563	10.9289	0.00421602	0.00948605
TWEAK	-3.05408	-0.178251	-2.87583	0.15742	0.196775
VEGF	1.91359	-2.10867	4.02226	0.15742	0.196775

### Sheet: Sup. Table 5
Cox proportional hazards models using longitudinal cohort.
window	model	variable	HR	HR_lower	HR_upper	z	p_value	c_index	c_index_se	n_short_term	n_long_term
3m	Univariate IFN	Factor1	1.1085	1.0406	1.18083	3.1938	0.00140411	0.729376	0.0607863	16	59
3m	Univariate NFkB	Factor2	1.76998	1.30817	2.39483	3.70136	0.00021445	0.769618	0.059692	16	59
3m	Univariate T8 Cytotoxic	Factor4	1.1353	1.03282	1.24796	2.62889	0.00856636	0.688129	0.0591654	16	59
3m	Univariate T4 naive/effector	Factor10	0.769171	0.65686	0.900685	-3.25881	0.00111882	0.737425	0.0581636	16	59
3m	Multivariate (NFkB + IFN)	Factor2	1.54621	1.09409	2.18518	2.46948	0.0135308	0.805835	0.0567475	16	59
3m	Multivariate (NFkB + IFN)	Factor1	1.05328	0.97793	1.13445	1.3707	0.170468	0.805835	0.0567475	16	59
3m	Multivariate (T8 + IFN)	Factor4	1.07904	0.962883	1.20922	1.3091	0.190499	0.750503	0.0610663	16	59
3m	Multivariate (T8 + IFN)	Factor1	1.08143	1.0083	1.15987	2.19141	0.0284223	0.750503	0.0610663	16	59
3m	Multivariate (T8 + NFkB)	Factor4	1.0735	0.96801	1.1905	1.34392	0.178974	0.77666	0.061058	16	59
3m	Multivariate (T8 + NFkB)	Factor2	1.64686	1.19755	2.26474	3.06901	0.00214773	0.77666	0.061058	16	59
3m	Multivariate (T4 + IFN)	Factor10	0.842223	0.68824	1.03066	-1.66683	0.0955481	0.763581	0.0592633	16	59
3m	Multivariate (T4 + IFN)	Factor1	1.05646	0.974905	1.14484	1.33993	0.180268	0.763581	0.0592633	16	59
3m	Multivariate (T4 + NFkB)	Factor10	0.870613	0.732277	1.03508	-1.56941	0.116552	0.792757	0.0573006	16	59
3m	Multivariate (T4 + NFkB)	Factor2	1.56664	1.10827	2.21458	2.5421	0.0110189	0.792757	0.0573006	16	59
6m	Univariate IFN	Factor1	1.08233	1.03491	1.13192	3.46123	0.00053771	0.698253	0.0508172	32	50
6m	Univariate NFkB	Factor2	1.23443	1.02239	1.49046	2.19019	0.0285104	0.665323	0.0544719	32	50
6m	Univariate T8 Cytotoxic	Factor4	1.06798	0.99949	1.14117	1.94489	0.0517881	0.641801	0.0508632	32	50
6m	Univariate T4 naive/effector	Factor10	0.825505	0.733256	0.929359	-3.17167	0.00151563	0.684812	0.0511963	32	50
6m	Multivariate (NFkB + IFN)	Factor2	1.10264	0.906997	1.34048	0.980428	0.326875	0.71707	0.0506198	32	50
6m	Multivariate (NFkB + IFN)	Factor1	1.0735	1.02281	1.12671	2.87351	0.00405932	0.71707	0.0506198	32	50
6m	Multivariate (T8 + IFN)	Factor4	1.0255	0.945648	1.1121	0.608815	0.542647	0.706317	0.0490363	32	50
6m	Multivariate (T8 + IFN)	Factor1	1.0746	1.02248	1.12938	2.83611	0.00456661	0.706317	0.0490363	32	50
6m	Multivariate (T8 + NFkB)	Factor4	1.05559	0.985666	1.13047	1.54707	0.121847	0.672715	0.0557023	32	50
6m	Multivariate (T8 + NFkB)	Factor2	1.19976	0.988246	1.45654	1.84047	0.0656985	0.672715	0.0557023	32	50
6m	Multivariate (T4 + IFN)	Factor10	0.888982	0.769651	1.02682	-1.60013	0.109569	0.709677	0.0494962	32	50
6m	Multivariate (T4 + IFN)	Factor1	1.05286	0.996638	1.11225	1.83968	0.0658148	0.709677	0.0494962	32	50
6m	Multivariate (T4 + NFkB)	Factor10	0.846203	0.744783	0.961434	-2.56375	0.0103547	0.701613	0.0515823	32	50
6m	Multivariate (T4 + NFkB)	Factor2	1.10647	0.901172	1.35853	0.966202	0.333943	0.701613	0.0515823	32	50

### Sheet: Sup. Table 6
Performance metrics from MISTy models to study spatial co-localization of cell-types between healthy and SLE slides
target	measure	mean	sd	cv	condition
CNT	gain.R2	-0.0443209	0.557365	-12.5757	control
CNT	gain.RMSE	-0.097699	0.696635	-7.13043	control
CNT	intra.R2	61.2425	18.3389	0.299448	control
CNT	intra.RMSE	0.916643	0.313074	0.341545	control
CNT	multi.R2	61.1982	18.42	0.30099	control
CNT	multi.RMSE	0.916446	0.312315	0.340789	control
DCT	gain.R2	1.57739	4.03653	2.559	control
DCT	gain.RMSE	0.830635	4.18124	5.03378	control
DCT	intra.R2	39.7954	15.6834	0.394101	control
DCT	intra.RMSE	1.30321	0.356027	0.273192	control
DCT	multi.R2	41.3728	13.9913	0.338176	control
DCT	multi.RMSE	1.28424	0.334718	0.260635	control
DTL	gain.R2	0.304018	1.24255	4.08708	control
DTL	gain.RMSE	-0.108527	1.65328	-15.2339	control
DTL	intra.R2	60.6447	25.0646	0.413303	control
DTL	intra.RMSE	0.343028	0.315971	0.921123	control
DTL	multi.R2	60.9487	24.4784	0.401623	control
DTL	multi.RMSE	0.339468	0.303832	0.895025	control
EC	gain.R2	0.927385	1.24339	1.34075	control
EC	gain.RMSE	1.03198	1.75948	1.70496	control
EC	intra.R2	63.5437	17.8761	0.28132	control
EC	intra.RMSE	1.06093	0.498229	0.469617	control
EC	multi.R2	64.4711	17.444	0.270571	control
EC	multi.RMSE	1.04587	0.488722	0.467285	control
FIB	gain.R2	3.14218	3.38933	1.07866	control
FIB	gain.RMSE	3.0506	3.60311	1.18112	control
FIB	intra.R2	33.1835	12.9577	0.390488	control
FIB	intra.RMSE	1.21836	0.17682	0.145129	control
FIB	multi.R2	36.3256	15.0099	0.413203	control
FIB	multi.RMSE	1.18252	0.186858	0.158017	control
IC	gain.R2	3.77058	4.88191	1.29474	control
IC	gain.RMSE	2.92624	4.41531	1.50887	control
IC	intra.R2	50.0828	18.4088	0.367567	control
IC	intra.RMSE	1.3364	0.371126	0.277707	control
IC	multi.R2	53.8534	14.2822	0.265205	control
IC	multi.RMSE	1.28382	0.316874	0.24682	control
IMM	gain.R2	-0.954124	5.35083	-5.6081	control
IMM	gain.RMSE	-0.900146	4.52152	-5.0231	control
IMM	intra.R2	26.1401	22.9976	0.879782	control
IMM	intra.RMSE	1.03601	0.394235	0.380533	control
IMM	multi.R2	25.186	18.5768	0.737586	control
IMM	multi.RMSE	1.0338	0.377362	0.365024	control
PC	gain.R2	0.919642	1.52928	1.66291	control
PC	gain.RMSE	0.615857	1.37938	2.23977	control
PC	intra.R2	32.8324	9.57789	0.291721	control
PC	intra.RMSE	1.25064	0.290388	0.232191	control
PC	multi.R2	33.752	10.3426	0.306431	control
PC	multi.RMSE	1.24022	0.277057	0.223393	control
PEC	gain.R2	0.175728	0.938486	5.34057	control
PEC	gain.RMSE	0.441137	0.938043	2.12642	control
PEC	intra.R2	31.8312	32.5538	1.0227	control
PEC	intra.RMSE	0.594551	0.305795	0.514329	control
PEC	multi.R2	32.0069	32.3832	1.01176	control
PEC	multi.RMSE	0.590031	0.302073	0.511962	control
POD	gain.R2	0.785102	1.02814	1.30956	control
POD	gain.RMSE	1.58794	2.14907	1.35338	control
POD	intra.R2	71.7406	16.2019	0.225839	control
POD	intra.RMSE	1.33112	0.282242	0.212034	control
POD	multi.R2	72.5257	16.2932	0.224653	control
POD	multi.RMSE	1.30848	0.274212	0.209565	control
PT	gain.R2	0.669351	0.663442	0.991172	control
PT	gain.RMSE	1.34117	1.27228	0.948634	control
PT	intra.R2	75.6994	6.10469	0.0806439	control
PT	intra.RMSE	1.49139	0.27415	0.183822	control
PT	multi.R2	76.3687	6.08608	0.0796934	control
PT	multi.RMSE	1.47298	0.278565	0.189117	control
TAL	gain.R2	5.19454	5.89065	1.13401	control
TAL	gain.RMSE	5.31877	4.56622	0.858512	control
TAL	intra.R2	39.1643	24.3599	0.621992	control
TAL	intra.RMSE	1.37207	0.33613	0.24498	control
TAL	multi.R2	44.3588	23.5354	0.530569	control
TAL	multi.RMSE	1.29696	0.319042	0.245991	control
VSM.P	gain.R2	2.41401	2.88179	1.19378	control
VSM.P	gain.RMSE	2	2.43413	1.21707	control
VSM.P	intra.R2	30.5801	21.242	0.694635	control
VSM.P	intra.RMSE	1.05235	0.305249	0.290063	control
VSM.P	multi.R2	32.9941	21.0201	0.637087	control
VSM.P	multi.RMSE	1.02706	0.286993	0.279432	control
CNT	gain.R2	-0.669068	0.873745	-1.30591	SLE
CNT	gain.RMSE	-0.0399299	1.03615	-25.9492	SLE
CNT	intra.R2	26.1406	22.1653	0.847925	SLE
CNT	intra.RMSE	1.32901	0.149417	0.112428	SLE
CNT	multi.R2	25.4716	21.8766	0.858864	SLE
CNT	multi.RMSE	1.33057	0.162988	0.122495	SLE
DCT	gain.R2	-0.43502	0.302927	-0.696352	SLE
DCT	gain.RMSE	0.709856	1.5814	2.22778	SLE
DCT	intra.R2	14.8446	13.6968	0.922675	SLE
DCT	intra.RMSE	0.974289	0.38104	0.391095	SLE
DCT	multi.R2	14.4096	13.9149	0.965665	SLE
DCT	multi.RMSE	0.971377	0.390351	0.401853	SLE
DTL	gain.R2	0.125305	0.203744	1.62599	SLE
DTL	gain.RMSE	-0.306869	0.979971	-3.19345	SLE
DTL	intra.R2	68.711	51.3884	0.747892	SLE
DTL	intra.RMSE	0.400638	0.631755	1.57687	SLE
DTL	multi.R2	68.8363	51.1847	0.743571	SLE
DTL	multi.RMSE	0.400012	0.630334	1.57579	SLE
EC	gain.R2	0.0508463	1.44804	28.4787	SLE
EC	gain.RMSE	0.5167	0.987316	1.91081	SLE
EC	intra.R2	41.777	35.2427	0.843592	SLE
EC	intra.RMSE	1.48073	0.214994	0.145195	SLE
EC	multi.R2	41.8278	36.5874	0.874715	SLE
EC	multi.RMSE	1.47208	0.203002	0.137902	SLE
FIB	gain.R2	4.29558	3.18327	0.741057	SLE
FIB	gain.RMSE	4.10269	3.17186	0.773117	SLE
FIB	intra.R2	39.7366	12.1719	0.306315	SLE
FIB	intra.RMSE	1.7223	0.161435	0.0937324	SLE
FIB	multi.R2	44.0322	14.8818	0.337974	SLE
FIB	multi.RMSE	1.65415	0.199706	0.12073	SLE
IC	gain.R2	-0.921273	0.876957	-0.951898	SLE
IC	gain.RMSE	-0.133088	0.359604	-2.702	SLE
IC	intra.R2	23.2837	8.76947	0.376636	SLE
IC	intra.RMSE	1.40886	0.337007	0.239204	SLE
IC	multi.R2	22.3624	9.60371	0.429458	SLE
IC	multi.RMSE	1.41147	0.341365	0.241851	SLE
IMM	gain.R2	6.3337	8.87977	1.40199	SLE
IMM	gain.RMSE	5.65699	7.79401	1.37777	SLE
IMM	intra.R2	42.7118	3.21632	0.0753028	SLE
IMM	intra.RMSE	1.92408	0.0469014	0.024376	SLE
IMM	multi.R2	49.0455	6.48501	0.132224	SLE
IMM	multi.RMSE	1.81281	0.1081	0.0596311	SLE
PC	gain.R2	0.955785	2.24754	2.35151	SLE
PC	gain.RMSE	1.09759	2.0989	1.91228	SLE
PC	intra.R2	6.44327	3.33889	0.518199	SLE
PC	intra.RMSE	1.3407	0.127389	0.0950171	SLE
PC	multi.R2	7.39905	4.86689	0.657772	SLE
PC	multi.RMSE	1.32464	0.107129	0.0808737	SLE
PEC	gain.R2	-0.193105	1.24654	-6.45523	SLE
PEC	gain.RMSE	0.342535	0.106697	0.311492	SLE
PEC	intra.R2	18.9038	11.0948	0.586908	SLE
PEC	intra.RMSE	0.915132	0.300654	0.328536	SLE
PEC	multi.R2	18.7107	12.2912	0.656905	SLE
PEC	multi.RMSE	0.911814	0.298832	0.327733	SLE
POD	gain.R2	0.666139	1.2944	1.94314	SLE
POD	gain.RMSE	1.36567	1.52391	1.11587	SLE
POD	intra.R2	55.0145	21.9019	0.398111	SLE
POD	intra.RMSE	1.61301	0.479895	0.297515	SLE
POD	multi.R2	55.6807	22.9524	0.412215	SLE
POD	multi.RMSE	1.59239	0.484818	0.304459	SLE
PT	gain.R2	1.76341	1.15574	0.655401	SLE
PT	gain.RMSE	2.13118	2.05875	0.966015	SLE
PT	intra.R2	59.7308	6.05959	0.101448	SLE
PT	intra.RMSE	2.00334	0.15986	0.079797	SLE
PT	multi.R2	61.4942	7.14642	0.116213	SLE
PT	multi.RMSE	1.96279	0.197423	0.100583	SLE
TAL	gain.R2	2.08953	2.44876	1.17192	SLE
TAL	gain.RMSE	1.70802	1.65023	0.966164	SLE
TAL	intra.R2	13.9423	10.3465	0.742097	SLE
TAL	intra.RMSE	1.6	0.225889	0.141181	SLE
TAL	multi.R2	16.0318	9.86074	0.615072	SLE
TAL	multi.RMSE	1.57364	0.235311	0.149533	SLE
VSM.P	gain.R2	2.12522	1.76263	0.829387	SLE
VSM.P	gain.RMSE	-0.740038	3.15981	-4.2698	SLE
VSM.P	intra.R2	11.8931	12.4732	1.04877	SLE
VSM.P	intra.RMSE	1.08058	0.214915	0.198889	SLE
VSM.P	multi.R2	14.0183	11.5726	0.825534	SLE
VSM.P	multi.RMSE	1.08408	0.185602	0.171206	SLE
